# PPARδ activation in microglia drives a transcriptional response that primes phagocytic function while countering inflammatory activation

**DOI:** 10.64898/2025.12.17.692628

**Authors:** Jacob S. Deyell, Jonathan Hasselmann, Linda Stroud, Urmimala Raychaudhuri, Yunzi Guo, Byeonggu Cha, Christopher Karma, Deavin Tendean, Minh-Huy Vu Tran, Anastasia Gromova, Audrey S. Dickey, Mathew Blurton-Jones, Albert R. La Spada

## Abstract

Microglia have been implicated in neurodegeneration, though their role remains unclear, as microglia can perform protective functions or promote neuroinflammation. Numerous studies have found that the transcriptome state of microglia can indicate where they lie along this continuum. To understand regulation of microglia transcriptome state, we considered the transcription factor PPAR8, because it is highly expressed in microglia and is a therapeutic target for Alzheimer’s disease, (AD) a neurodegenerative disorder characterized by progressive memory loss where microglia dysfunction is involved. When we delineated the microglia transcriptome in mice treated with PPAR8 agonist, we noted that PPAR8 activation blunted expression of inflammatory mediators and migration-enhancing genes, while boosting phagocytic genes. We then examined PPARδ function in induced transcription factor (iTF) microglia-like cells, and confirmed PPAR8 agonism increases phagocyte function while reducing pro-inflammatory cytokines and migration. To understand PPARδ regulation upon CNS insult, we exposed iTF-microglia to apoptotic neuron debris and defined six microglia transcriptome states as a function of PPAR8 activation, and observed PPAR8 agonism can shift microglia out of a homeostatic state to a primed, disease-associated microglia-like state. As PPAR8 agonism opposed gene expression favored by PU.1, a critical transcription factor in microglial inflammation and AD pathogenesis, we examined their relationship, documented a physical interaction, and found evidence for transrepression. Finally, we tested PPAR8 agonism in Huntington’s disease and tauopathy mice, and demonstrated PPARδ could decrease neuroinflammation in vivo. These findings suggest that PPAR8 agonist therapy may mitigate microglial dysfunction by restoring beneficial functions, while suppressing detrimental inflammation.
