## Supplementary Table 1 for "PPARδ activation in microglia drives a transcriptional response that primes phagocytic function while countering inflammatory activation"

### Sheet: Sheet1
Category	Term	Count	%	PValue	Genes	Fold Enrichment	Bonferroni	Benjamini	FDR
KEGG_PATHWAY	mmu00310:Lysine degradation	12	1.34078	3.33171e-05	KMT2E, KMT2D, KMT2A, SETDB1, KMT5C, EHMT2, SETD1B, KMT2C, KMT2B, NSD2, KMT5B, ASH1L	4.76996	0.00931858	0.00936211	0.00866245
KEGG_PATHWAY	mmu04144:Endocytosis	25	2.7933	0.000150755	ARF3, WASHC4, SH3GL3, WIPF2, AGAP2, AGAP3, PRKCZ, CYTH2, GRK2, CXCR2, GIT1, RAB11FIP4, SH3GL2, GIT2, IQSEC2, IQSEC1, DNM1, ACAP3, ACAP1, HGS, DNAJC6, MDM2, AMPH, HSPA1B, HSPA1A	2.35554	0.0414805	0.0211811	0.0195982
KEGG_PATHWAY	mmu05031:Amphetamine addiction	11	1.22905	0.000327844	CAMK2B, GRIA2, JUN, CAMK4, GNAS, FOSB, FOS, GRIN2B, SIRT1, STX1A, ADCY5	4.05562	0.0880218	0.0281524	0.0260485
KEGG_PATHWAY	mmu05030:Cocaine addiction	9	1.00559	0.000494008	GPSM1, GRIA2, JUN, DLG4, GNAS, FOSB, GRIN2B, GNAI1, ADCY5	4.76996	0.129642	0.0281524	0.0260485
KEGG_PATHWAY	mmu04024:cAMP signaling pathway	21	2.34637	0.000500933	CAMK2B, GRIA2, GABBR2, GABBR1, JUN, PTCH1, ATP1A3, ADRB1, ADRB2, FOS, PIK3CB, GRIN2B, GNAI1, ADCY5, VAV2, LIPE, CAMK4, GNAS, PDE4A, EP300, KCNK2	2.38498	0.131335	0.0281524	0.0260485
KEGG_PATHWAY	mmu04068:FoxO signaling pathway	15	1.67598	0.000649835	PLK3, GADD45A, PDPK1, HOMER2, PTEN, AGAP2, PIK3CB, FOXO3, SIRT1, KLF2, CCNG2, MDM2, EP300, IL7R, SOS1	2.89089	0.166951	0.0281712	0.0260659
KEGG_PATHWAY	mmu04915:Estrogen signaling pathway	15	1.67598	0.000755565	GABBR2, GABBR1, JUN, HSP90AA1, FOS, PIK3CB, MMP9, GNAI1, ADCY5, GNAS, PGR, SOS1, HSPA1B, HSPA1A, FKBP5	2.84774	0.191354	0.0281712	0.0260659
KEGG_PATHWAY	mmu05200:Pathways in cancer	38	4.24581	0.000817953	CAMK2B, PTEN, IL6RA, PIK3CB, RASGRP1, GNAI1, ADCY5, GNG3, GNG4, CASP3, GNG7, DVL1, HMOX1, DVL3, EP300, PIM2, EGLN1, ARHGEF11, APC2, ARNT2, TCF7L2, IL15RA, JUN, HSP90AA1, GADD45A, PTCH1, ARNT, FOS, MMP9, EPOR, RUNX1, APC, TRAF5, GNAS, MDM2, ARHGEF1, IL7R, SOS1	1.76407	0.205418	0.0281712	0.0260659
KEGG_PATHWAY	mmu05032:Morphine addiction	12	1.34078	0.00090228	GABRA1, GABBR2, GNG3, GABBR1, GRK2, GNG4, PDE1B, GNG7, GNAS, PDE4A, GNAI1, ADCY5	3.31823	0.224041	0.0281712	0.0260659
KEGG_PATHWAY	mmu04310:Wnt signaling pathway	17	1.89944	0.00139532	CAMK2B, APC2, TCF7L2, TLE3, JUN, CTNND2, CHD8, NFATC3, PRICKLE2, CACYBP, CXXC4, SIRT1, APC, DVL1, CCDC88C, DVL3, EP300	2.47129	0.324537	0.0392084	0.0362782
KEGG_PATHWAY	mmu05213:Endometrial cancer	9	1.00559	0.00178448	APC2, TCF7L2, APC, GADD45A, PDPK1, PTEN, PIK3CB, FOXO3, SOS1	3.94755	0.394612	0.0418974	0.0387663
KEGG_PATHWAY	mmu04724:Glutamatergic synapse	13	1.45251	0.00178921	GRIA2, HOMER2, GRIK5, GRIN2B, GNAI1, ADCY5, GNG3, GRK2, DLG4, GNG4, GNG7, GNAS, GLUL	2.8758	0.395419	0.0418974	0.0387663
KEGG_PATHWAY	mmu04115:p53 signaling pathway	10	1.11732	0.00253538	ZMAT3, PPP1R13L, GADD45A, CCNG2, CASP3, SESN2, ADGRB1, PTEN, MDM2, THBS1	3.39197	0.509998	0.0498711	0.046144
KEGG_PATHWAY	mmu04728:Dopaminergic synapse	14	1.56425	0.00258733	CAMK2B, GRIA2, GSK3A, PPP2R5B, FOS, GRIN2B, GNAI1, ADCY5, GNG3, GNAL, CALY, GNG4, GNG7, GNAS	2.6188	0.517117	0.0498711	0.046144
KEGG_PATHWAY	mmu04727:GABAergic synapse	11	1.22905	0.00266216	GABRA1, GABBR2, GNG3, GABBR1, GNG4, GNG7, GAD2, SLC6A1, GLUL, GNAI1, ADCY5	3.10931	0.527191	0.0498711	0.046144
KEGG_PATHWAY	mmu04010:MAPK signaling pathway	23	2.56983	0.00336359	JUN, JUND, GADD45A, DUSP1, SRF, NFATC3, FOS, MAPK8IP2, MAPK8IP3, RASGRP1, DUSP6, MAPK8IP1, CACNG7, DDIT3, CASP3, RASA2, MAP3K9, SOS1, PTPN5, MAP3K11, HSPA1B, EPHA2, HSPA1A	1.95691	0.612005	0.0560316	0.0518441
KEGG_PATHWAY	mmu04657:IL-17 signaling pathway	11	1.22905	0.00338981	JUN, HSP90AA1, JUND, CASP3, TRAF5, LCN2, FOSB, FOS, MMP9, S100A9, S100A8	3.00901	0.614862	0.0560316	0.0518441
KEGG_PATHWAY	mmu05225:Hepatocellular carcinoma	16	1.78771	0.00363562	APC2, TCF7L2, SMARCD3, ACTL6B, GADD45A, PTEN, GAB1, PIK3CB, ARID1A, ARID1B, APC, DVL1, HMOX1, DVL3, ARID2, SOS1	2.32592	0.640655	0.0567561	0.0525145
KEGG_PATHWAY	mmu04926:Relaxin signaling pathway	13	1.45251	0.00495039	JUN, FOS, PIK3CB, PRKCZ, MMP9, GNAI1, ADCY5, GNG3, GNA15, GNG4, GNG7, GNAS, SOS1	2.54398	0.752046	0.0699777	0.0647481
KEGG_PATHWAY	mmu04360:Axon guidance	16	1.78771	0.00498062	CAMK2B, PDPK1, SEMA4B, PTCH1, SEMA6D, LRRC4, NFATC3, PIK3CB, SEMA4G, SSH2, PRKCZ, GNAI1, EFNB1, LRRC4C, PAK3, EPHA2	2.24882	0.754154	0.0699777	0.0647481
KEGG_PATHWAY	mmu05211:Renal cell carcinoma	9	1.00559	0.00585168	EGLN1, ARNT2, JUN, GAB1, ARNT, EP300, PIK3CB, PAK3, SOS1	3.27083	0.807787	0.0783011	0.0724494
KEGG_PATHWAY	mmu05205:Proteoglycans in cancer	17	1.89944	0.00643111	CAMK2B, PDPK1, PTCH1, GAB1, ANK2, FRS2, PIK3CB, ANK3, THBS1, MMP9, ANK1, VAV2, CASP3, MDM2, ARHGEF1, SOS1, CD44	2.11998	0.836833	0.0803263	0.0743232
KEGG_PATHWAY	mmu04923:Regulation of lipolysis in adipocytes	8	0.893855	0.00657475	LIPE, GNAS, ADRB1, PIK3CB, ADRB2, GNAI1, ADCY5, PNPLA2	3.5705	0.843329	0.0803263	0.0743232
KEGG_PATHWAY	mmu03083:Polycomb repressive complex	10	1.11732	0.00686953	CBX6, MBD6, KDM2A, CBX4, EED, FBRSL1, EP300, BCORL1, FBRS, BAP1	2.92411	0.855864	0.0804307	0.0744199
KEGG_PATHWAY	mmu05417:Lipid and atherosclerosis	17	1.89944	0.0113305	CAMK2B, XBP1, JUN, HSP90AA1, HSPA5, PDPK1, MIB2, NFATC3, FOS, PIK3CB, MMP9, VAV2, DDIT3, CASP3, ARHGEF1, HSPA1B, HSPA1A	1.99298	0.959321	0.127354	0.117837
KEGG_PATHWAY	mmu04725:Cholinergic synapse	11	1.22905	0.0131	CAMK2B, GNG3, GNG4, GNG7, CAMK4, KCNQ5, PIK3CB, FOS, GNAI1, ADCY5, PIK3R5	2.47644	0.97541	0.141581	0.131
KEGG_PATHWAY	mmu04713:Circadian entrainment	10	1.11732	0.0154188	CAMK2B, GRIA2, GNG3, GNG4, GNG7, GNAS, FOS, GRIN2B, GNAI1, ADCY5	2.56968	0.987304	0.16047	0.148477
KEGG_PATHWAY	mmu04141:Protein processing in endoplasmic reticulum	14	1.56425	0.0201016	XBP1, SEC24B, HSP90AA1, HSPA5, SYVN1, UBE4B, DNAJA1, DNAJB1, HSPH1, DDIT3, HYOU1, PREB, HSPA1B, HSPA1A	2.03518	0.996674	0.195689	0.181065
KEGG_PATHWAY	mmu04371:Apelin signaling pathway	12	1.34078	0.0205787	HDAC5, EGR1, LIPE, GNG3, GNG4, SPHK2, GNG7, CAMK4, GNAI1, KLF2, ADCY5, PIK3R5	2.19624	0.9971	0.195689	0.181065
KEGG_PATHWAY	mmu04660:T cell receptor signaling pathway	11	1.22905	0.0213847	JUN, TEC, PDPK1, NFATC3, PPP2R5B, PIK3CB, FOS, PAK3, SOS1, RASGRP1, VAV2	2.29375	0.997699	0.195689	0.181065
KEGG_PATHWAY	mmu05210:Colorectal cancer	9	1.00559	0.0217617	APC2, TCF7L2, JUN, APC, GADD45A, CASP3, PIK3CB, FOS, SOS1	2.6018	0.997935	0.195689	0.181065
KEGG_PATHWAY	mmu00562:Inositol phosphate metabolism	8	0.893855	0.0222849	PIKFYVE, MTMR3, SYNJ1, ITPKA, ITPK1, PTEN, PIK3CB, MTMR4	2.82664	0.998223	0.195689	0.181065
KEGG_PATHWAY	mmu04934:Cushing syndrome	13	1.45251	0.0254401	CAMK2B, APC2, TCF7L2, KMT2D, KMT2A, ARNT, GNAI1, ADCY5, APC, DVL1, GNAS, DVL3, KCNK2	2.04146	0.999284	0.216626	0.200437
KEGG_PATHWAY	mmu05224:Breast cancer	12	1.34078	0.0296141	APC2, TCF7L2, JUN, APC, GADD45A, DVL1, PTEN, DVL3, PGR, PIK3CB, FOS, SOS1	2.07672	0.999786	0.244752	0.226461
KEGG_PATHWAY	mmu04070:Phosphatidylinositol signaling system	9	1.00559	0.0343891	PIKFYVE, MTMR3, SYNJ1, ITPKA, ITPK1, PTEN, PIK3CB, IP6K1, MTMR4	2.38498	0.999946	0.276095	0.255462
KEGG_PATHWAY	mmu05217:Basal cell carcinoma	7	0.782123	0.036279	APC2, TCF7L2, APC, GADD45A, PTCH1, DVL1, DVL3	2.82664	0.999969	0.283178	0.262015
KEGG_PATHWAY	mmu04928:Parathyroid hormone synthesis, secretion and action	10	1.11732	0.038278	ARHGEF11, EGR1, MAFB, JUND, GNAS, PDE4A, ARHGEF1, FOS, GNAI1, ADCY5	2.19309	0.999983	0.290706	0.268981
KEGG_PATHWAY	mmu04062:Chemokine signaling pathway	14	1.56425	0.0402012	GSK3A, PIK3CB, FOXO3, PRKCZ, GNAI1, ADCY5, PIK3R5, VAV2, GNG3, GRK2, GNG4, GNG7, CXCR2, SOS1	1.84537	0.99999	0.293549	0.271611
KEGG_PATHWAY	mmu03082:ATP-dependent chromatin remodeling	11	1.22905	0.0410016	SMARCD3, ACTL6B, SRCAP, TRRAP, MORF4L2, CHD3, ARID1A, ARID2, ARID1B, NFRKB, BICRA	2.05763	0.999992	0.293549	0.271611
KEGG_PATHWAY	mmu05215:Prostate cancer	9	1.00559	0.0422619	TCF7L2, HSP90AA1, PDPK1, PTEN, MDM2, EP300, PIK3CB, SOS1, MMP9	2.28958	0.999995	0.293549	0.271611
KEGG_PATHWAY	mmu04261:Adrenergic signaling in cardiomyocytes	12	1.34078	0.042831	CAMK2B, CACNG7, PPP1R1A, PPP2R5B, GNAS, ATP1A3, ADRB1, ADRB2, KCNK2, GNAI1, ADCY5, PIK3R5	1.95691	0.999995	0.293549	0.271611
KEGG_PATHWAY	mmu04662:B cell receptor signaling pathway	8	0.893855	0.0462298	JUN, SYK, NFATC3, DAPP1, PIK3CB, FOS, SOS1, VAV2	2.42284	0.999998	0.309299	0.286184
KEGG_PATHWAY	mmu04722:Neurotrophin signaling pathway	10	1.11732	0.0479737	CAMK2B, JUN, PDPK1, CAMK4, GAB1, FRS2, PIK3CB, FOXO3, SOS1, SH2B3	2.10246	0.999999	0.313502	0.290073
KEGG_PATHWAY	mmu04148:Efferocytosis	12	1.34078	0.0517078	CAMK2B, SPHK2, CASP3, ADGRB1, NFATC3, TYRO3, ARNT, MERTK, ANO4, THBS1, SIRT1, EPOR	1.89613	1	0.330225	0.305546
KEGG_PATHWAY	mmu05221:Acute myeloid leukemia	7	0.782123	0.0559401	TCF7L2, PIK3CB, PIM2, SOS1, MPO, DUSP6, RUNX1	2.54398	1	0.349315	0.323209
KEGG_PATHWAY	mmu05202:Transcriptional misregulation in cancer	15	1.67598	0.060902	ARNT2, BCL11B, KMT2A, GADD45A, MLLT1, MMP9, MPO, KLF3, AFF1, DUSP6, RUNX1, HHEX, DDIT3, NSD2, MDM2	1.68848	1	0.372031	0.344228
KEGG_PATHWAY	mmu04072:Phospholipase D signaling pathway	11	1.22905	0.0679358	CYTH2, SYK, SPHK2, CXCR2, GAB1, GNAS, PIK3CB, SOS1, DNM1, ADCY5, PIK3R5	1.87811	1	0.406169	0.375815
KEGG_PATHWAY	mmu05214:Glioma	7	0.782123	0.0695785	CAMK2B, GADD45A, CAMK4, PTEN, MDM2, PIK3CB, SOS1	2.40647	1	0.407324	0.376884
KEGG_PATHWAY	mmu01522:Endocrine resistance	8	0.893855	0.0721729	JUN, GNAS, MDM2, PIK3CB, FOS, SOS1, MMP9, ADCY5	2.18837	1	0.413889	0.382958
KEGG_PATHWAY	mmu05163:Human cytomegalovirus infection	16	1.78771	0.0744782	ARHGEF11, NFATC3, IL6RA, PIK3CB, GNAI1, ADCY5, GNG3, GNG4, CASP3, GNG7, TRAF5, CXCR2, GNAS, MDM2, ARHGEF1, SOS1	1.60251	1	0.418567	0.387286
KEGG_PATHWAY	mmu04921:Oxytocin signaling pathway	11	1.22905	0.0780665	CAMK2B, CACNG7, RGS2, JUN, CAMK4, NFATC3, GNAS, FOS, GNAI1, ADCY5, PIK3R5	1.829	1	0.422821	0.391223
KEGG_PATHWAY	mmu04015:Rap1 signaling pathway	14	1.56425	0.0782445	PIK3CB, THBS1, PRKCZ, GRIN2B, GNAI1, ADCY5, VAV2, SIPA1L1, CNR1, KRIT1, GNAS, SIPA1, EPHA2, PFN2	1.66429	1	0.422821	0.391223
KEGG_PATHWAY	mmu04721:Synaptic vesicle cycle	7	0.782123	0.0809616	UNC13A, SYT1, SLC6A1, ATP6V0C, DNM1, STX1A, VAMP2	2.31271	1	0.429249	0.39717
KEGG_PATHWAY	mmu05231:Choline metabolism in cancer	8	0.893855	0.0896802	JUN, CHKB, CHKA, PDPK1, PIK3CB, FOS, SOS1, WASF1	2.07672	1	0.460482	0.426069
KEGG_PATHWAY	mmu04213:Longevity regulating pathway - multiple species	6	0.670391	0.09013	PIK3CB, FOXO3, SIRT1, HSPA1B, ADCY5, HSPA1A	2.50227	1	0.460482	0.426069
KEGG_PATHWAY	mmu04916:Melanogenesis	8	0.893855	0.0972982	CAMK2B, TCF7L2, DVL1, GNAS, DVL3, EP300, GNAI1, ADCY5	2.03518	1	0.487531	0.451096
KEGG_PATHWAY	mmu04550:Signaling pathways regulating pluripotency of stem cells	10	1.11732	0.0988942	APC2, REST, SETDB1, APC, KAT6A, DVL1, DVL3, LIFR, PIK3CB, KLF4	1.81713	1	0.487531	0.451096
